# An efficient induction method for human spinal lower motor neurons and high-throughput image analysis at the single cell level

**DOI:** 10.1101/2023.04.18.537412

**Authors:** Selena Setsu, Satoru Morimoto, Shiho Nakamura, Fumiko Ozawa, Yukihide Tomari, Hideyuki Okano

**Author notes:** co-corresponding author Correspondence: Hideyuki Okano, M.D., Ph.D., Dean, Keio University Graduate School of Medicine, Professor, Department of Physiology, Keio University School of Medicine, 35 Shinanomachi, Shinjuku-ku, Tokyo, 160-8582, Japan, Satoru Morimoto, M.D., Ph.D., Project Assistant Professor, Keio University School of Medicine, 35 Shinanomachi, Shinjuku-ku, Tokyo, 160-8582, Japan.

## Abstract

This study presents a newly developed method to rapidly and efficiently induce human spinal lower motor neurons (LMNs) from induced pluripotent stem cells (iPSCs) for elucidation of the amyotrophic lateral sclerosis (ALS) pathomechanism and drug screening. Previous methods had several limitations such as poor efficiency and low purity of LMN induction and labor intensiveness of the induction and evaluation procedures. Our new protocol achieved nearly 80% induction efficiency in only 2 weeks by combining a small molecule-based approach and transduction of transcription factors. To overcome cellular heterogeneity, we analyzed morphology and viability of iPSC-derived LMNs on a cell-by-cell basis using time-lapse microscopy and machine learning, thus establishing a highly accurate pathophysiological evaluation system. Our rapid, efficient, and simplified protocol and single cell-based evaluation method allow the conduct of large-scale analysis and drug screening using iPSC-derived motor neurons.
