## Supplementary material for "An efficient induction method for human spinal lower motor neurons and high-throughput image analysis at the single cell level": Table S2

### Sheet: Sheet1
Name	Item number	Host	Isotype	Firm	Dilution
TDP-43 Polyclonal antibody	10782-2-AP	Rabbit	IgG	Proteintech	1:500
FUS Polyclonal Antibody	A300-293A	Rabbit	IgG	Bethyl Laboratories	1:1000
MNR2/HB9/Mnx1 Monoclonal antibody	81.5C10-C	Mouse	IgG1	DSHB	1:150
anti-isl1	39.4D5-C	Mouse	IgG2b	DSHB	1:1000
Purified anti-Tubulin β 3 (TUBB3) Antibody	801202	Mouse	IgG2a	BioLegend	1:2000
Goat anti-Rabbit IgG (H+L) Highly Cross-Adsorbed Secondary Antibody, Alexa Fluor™ 555	A21429	Goat	anti Rabbit IgG	Invitrogen	1:2000
Goat anti-Mouse IgG1 Cross-Adsorbed Secondary Antibody, Alexa Fluor™ 488	A21121	Goat	anti Mouse IgG1	Invitrogen	1:2000
Goat anti-Mouse IgG2a Cross-Adsorbed Secondary Antibody, Alexa Fluor™ 647	A21241	Goat	anti Mouse IgG2a	Invitrogen	1:2000
Goat anti-Mouse IgG2b Cross-Adsorbed Secondary Antibody, Alexa Fluor™ 488	A21141	Goat	anti Mouse IgF2b	Invitrogen	1:2000
