## Supplementary material for "An efficient induction method for human spinal lower motor neurons and high-throughput image analysis at the single cell level": Table S3

### Sheet: Sheet1
Target	Forward	Reverse
ACTB	TGAAGTGTGACGTGGACATC	GGAGGAGCAATGATCTTGAT
HB9	GTCCACCGCGGGCATGATCC	TCTTCACCTGGGTCTCGGTGAGC
ISLET1	AGCAGCCCAATGACAAAACT	CTGAAAAATTGACCAGTTGCTG
CHAT	GGAGGCGTGGAGCTCAGCGACACC	CGGGGAGCTCGCTGACGGAGTCTG
TUBB3	ATTTCATCTTTGGTCAGAGTGGGGC	TGCAGGCAGTCGCAGTTTTCAC
MAP2	GGCCCAAGCTAAAGTTGGTTCTC	GCAGTGACATCCTCAGCCAAAG
Nanog	TGAACCTCAGCTACAAACAG	TGGTGGTAGGAAGAGTAAAG
Nestin	TTCCCTCAGCTTTCAGGACCCCAA	AAGGCTGGCACAGGTGTCTCAA
GFAP	TGTGAGGCAGAAGCTCCAGGATGA	AGGGTGGCTTCATCTGCTTCCTGT
HOXB4	ACGTGAGCACGGTAAACCCCAA	ATTCCTTCTCCAGCTCCAAGACCT
LHX3	TGCAGGTTTGGTTCCAGAACCGCC	GCCAGGCCTCCATGCTCCAGGGAG
OTX2	ACAAGTGGCCAA TTCACTCC	GAGGTGGACAAGGGA TCTGA
EMX2	GCTTCTAAGGCTGGAACACG	CCAGCTTCTGCCTTTTGAAC
PAX6	ACCACACCGGTTTCCTCCTTCACA	TTGCCATGGTGAAGCTGGGCAT
SOX1	GATCAGCAAGCGCCTGGGGG	AGCAGCGTCTTGGTCTTGCGG
SYN1	ACTTCTGTGACAAGCCCTGG	ACCACGGGGTACGTTGTACT
